# Mouse models for V103I and I251L gain of function variants of the human MC4R display reduced adiposity and are not protected from a hypercaloric diet

**DOI:** 10.1101/2020.08.25.266866

**Authors:** Daniela Rojo, Clara McCarthy, Jesica Raingo, Marcelo Rubinstein

## Abstract

**Objective:** The melanocortin 4 receptor (MC4R) is a G protein-coupled receptor that plays major roles in the central control of energy balance. Loss-of-function mutations of MC4R constitute the most common monogenic cause of early-onset extreme obesity in humans, whereas gain-of-function mutations appear to be protective. In particular, two relatively frequent alleles carrying the non-synonymous coding mutations V103I or I251L have been associated with lower risks of obesity and type-2 diabetes. Although V103I and I251L MC4Rs showed more efficient signaling in transfected cells, their specific effects in live animals remain unexplored. Here, we investigated whether the introduction of V103I and I251L mutations into the mouse MC4R leads to a lean phenotype and provides protection against an obesogenic diet.

**Methods:** Using CRISPR/Cas9, we generated two novel strains of mice carrying single nucleotide mutations into the mouse *Mc4r* which are identical to those present in V103I and I251L MCR4 human alleles, and studied their phenotypic outcomes in mice fed with normal chow or a high-fat diet. In particular, we measured body weight progression, food intake and adiposity. In addition, we analyzed glucose homeostasis through glucose and insulin tolerance tests.

**Results:** We found that homozygous V103I females displayed shorter longitudinal length and decreased abdominal white fat, whereas homozygous I251L females were also shorter and leaner due to decreased weight in all white fat pads examined. Homozygous *Mc4r*^*V103I/V103I*^ and *Mc4r*^*I251L/I251L*^ mice of both sexes showed improved glucose homeostasis when challenged in a glucose tolerance test, whereas *Mc4r*^*I251L/I251L*^ females showed improved responses to insulin. Despite being leaner and metabolically more efficient, V103I and I251L mutants fed with a hypercaloric diet increased their fasting glucose levels and adiposity similar to their wild-type littermates.

**Conclusions:** Altogether, our results demonstrate that mice carrying V103I and I251L MC4R mutations displayed gain-of-function phenotypes that were more evident in females. However, hypermorphic MC4R mutants were as susceptible as their control littermates to the obesogenic and diabetogenic effects elicited by a long-term hypercaloric diet, highlighting the importance of healthy feeding habits even under favorable genetic conditions.

**Highlights:**

- Identical single nucleotide substitutions to gain-of-function mutations of the human MC4R were introduced into the genome of inbred mice using CRISPR/Cas9 technology.
- Homozygous female carriers of V103I *Mc4r* alleles are shorter and display reduced adiposity, together with improved glucose homeostasis in both sexes.
- Homozygous females carrying the I251L mutation in the mouse MC4R also display shorter longitudinal length, decreased weight in all abdominal white fat pads and improved glucose clearance and insulin response.
- Gain-of-function mutations V103I and I251L of MC4R do not protect against the diabetogenic and adipogenic effects of a high-fat diet.
