## Supplementary material for "Mouse models for V103I and I251L gain of function variants of the human MC4R display reduced adiposity and are not protected from a hypercaloric diet": Suppl. Table 2

### Sheet: Hoja1
Table S2: sgRNAs target specificity. Off-target sequences from sgRNA Mc4rV103I (A) or sgRNA Mc4rI251L (B) obtained with Cas-OFFinder algorithm.
A
Target	Chromosome	Position	Mismatches	Gene
crRNA: CCGTATCCGTACTGTTTAACNGG	chr4	51414283	4
DNA: CtGTATatGTACTGTTTAgCTGG
crRNA: CCGTATCCGTACTGTTTAACNGG	chr18	66859703	0	Melanocortin 4 receptor (coding)
DNA: CCGTATCCGTACTGTTTAACAGG
crRNA: CCGTATCCGTACTGTTTAACNGG	chr19	3505081	3	Phosphatase 6, regulatory subunit 3 (intronic)
DNA: CCGTATCCaTAgTGTTTAAgGGG
crRNA: CCGTATCCGTACTGTTTAACNGG	chr1	184175433	4	Gene dessert
DNA: CaGTcTCtGTACTGTTTAAaAGG
crRNA: CCGTATCCGTACTGTTTAACNGG	chr6	119456946	4	Wingless-type MMTV integration site family, member 5B (Intronic)
DNA: CCGTgTCCtTgCTGTaTAACAGG
crRNA: CCGTATCCGTACTGTTTAACNGG	chr11	98264571	4	Gene dessert
DNA: CCGTtTCCcTcCTGTTTAgCAGG
crRNA: CCGTATCCGTACTGTTTAACNGG	chr11	101121426	4	Tubulin, gamma 1 (intronic)
DNA: CtGTATCaGTACTGTTTAttTGG
crRNA: CCGTATCCGTACTGTTTAACNGG	chr8	14539189	5	DLG associated protein 2 (Intronic)
DNA: CtGaAgCCcTACTGTTTAAaTGG
crRNA: CCGTATCCGTACTGTTTAACNGG	chr8	15403636	5	Gene dessert
DNA: CCGTcTCCcTAgTcTTcAACCGG
crRNA: CCGTATCCGTACTGTTTAACNGG	chr8	27945651	5	Gene dessert
DNA: CgGTgTgCcTACTGTTgAACAGG
crRNA: CCGTATCCGTACTGTTTAACNGG	chr8	42353329	5	Gene dessert
DNA: CCacAgCCGTACTGcTTAAaGGG
B
Target	Chromosome	Position	Mismatches	Gene
crRNA: GACTCCAATCAGGATGGTCANGG	chr18	66859281	0	Melanocortin 4 receptor (coding)
DNA: GACTCCAATCAGGATGGTCAAGG
crRNA: GACTCCAATCAGGATGGTCANGG	chr8	18515191	3	Gene dessert
DNA: tACTCCAATCAGGATGGcaAAGG
crRNA: GACTCCAATCAGGATGGTCANGG	chr3	120673896	3	6530403H02Rik - RIKEN cDNA 6530403H02 gene (intronic)
DNA: GAaTCCAAcCAGGAaGGTCAAGG
crRNA: GACTCCAATCAGGATGGTCANGG	chr5	28924520	3	9530036O11Rik - RIKEN cDNA 9530036O11Rik (intronic)
DNA: tgCTCCAATCAtGATGGTCATGG
crRNA: GACTCCAATCAGGATGGTCANGG	chr16	75409634	3	Gm49678 (intronic)
DNA: GACTCCAgTCAGGATaGgCATGG
crRNA: GACTCCAATCAGGATGGTCANGG	chr1	61924028	3	Par-3 family cell polarity regulator beta (intronic)
DNA: GACTCCAAcCAGGATGGTtcTGG
crRNA: GACTCCAATCAGGATGGTCANGG	chr1	72738092	3	Gene dessert
DNA: GAaTCCAgTCAGGATtGTCAGGG
crRNA: GACTCCAATCAGGATGGTCANGG	chr13	34881529	3	Pre-mRNA processing factor 4B (intronic)
DNA: cACTCCAATCAtGATGGTtAGGG
crRNA: GACTCCAATCAGGATGGTCANGG	chr17	27631737	3	Rps10 - ribosomal protein S10 (intronic)
DNA: GtCTCCAATCAGGgTGcTCACGG
crRNA: GACTCCAATCAGGATGGTCANGG	chr6	85111146	3	Gene dessert
DNA: GtCTgCAATCAaGATGGTCATGG
crRNA: GACTCCAATCAGGATGGTCANGG	chrX	99216160	3	Gene dessert
DNA: GACTCCAgTCAGaATGGTgATGG
