## Supplementary material for "Mouse models for V103I and I251L gain of function variants of the human MC4R display reduced adiposity and are not protected from a hypercaloric diet": Suppl. Table 3

### Sheet: Hoja1
Table S3. Embryo microinjection concentrations and efficiency.
	Cas9 mRNA (ng/µl)	sgRNA 103 (ng/µl)	ssODN V103I (ng/µl)	Survived / Injected	Pups / Transferred	Indels	Targeted mutation + indels	Targeted mutation
1.	80	20	30	273/318 (86%)	40/273 (15%)	24 (60%)	1 (2.5%)	2 (5%)
2.	50	40	35	174/193 (90%)	19/174 (14%)	14 (73.7%)	1 (5.3%)	1 (5.3%)
3.	50	50	50	295/405 (73%)	47/295 (16%)	7 (14.9%)	0	3 (6.4%)
	Cas9 mRNA (ng/µl)	sgRNA 251 (ng/µl)	ssODN I251L (ng/µl)	Survived / Injected	Pups / Transferred	Indels	Targeted mutation + indels	Targeted mutation
1.	80	40	20	78/103 (76%)	5/78 (6%)	1 (20%)	0	0
2.	80	30	30	140/189 (74%)	15/140 (11%)	1 (6.7%)	0	1 (6.7%)
