## Supplementary material for "Mouse models for V103I and I251L gain of function variants of the human MC4R display reduced adiposity and are not protected from a hypercaloric diet": Suppl. Table 4

### Sheet: Hoja1
Table S4: F0 mice genotypes. Mc4r sequences obtained from genotyping F0 mice generated after targeting (A) V103 or (B) I251 codons.
A
WT	5’-TTCGAATGGGTCGGAAACCATCGTCATTACCCTGTTAAACAGTACGGATACGGATGCCCA-3’
V103I	5’-TTCGAATGGGTCGGAAACCATCATCATTACTCTGTTAAACAGTACGGATACGGATGCCCA-3’
#1	5’-TTCGAATGGGTCGGAAACCATCCTCATTACCCTGT----C----CGGATACGGATGCCCA-3’
	5’-TTCGAATGGGTCGGAAACCATCCTCATTACCCTGT--------ACGGATACGGATGCCCA-3’
	5’-TTCGAATGGGTCGGAAACCATCCTCATTAC---------------GGATACGGATGCCCA-3’
#2	5’-TTCGAATGGGTCGGAAACCATCGTCATTACCCTGTTAA-CAGTACGGATACGGATGCCCA-3’
	5’-TTCGAATGGGTCGGAAACCATCGTCATTACCCTGTTAAAAACAGTACGGATACGGATGCCCA-3’
	5’-TTCGAATGGGTCGGAAACCATCCTCATTA-------A-ACAGTACGGATACGGATGCCCA-3’
	5’-TTCGAATGGGTCGGAAACCATCCTCATTA--------AACAGTACGGATACGGATGCCCA-3’
#3	5’-TTCGAATGGGTCGGAAACCATCGTCATTACCCTGTTTAAAACAGTACGGATACGGATGCCCA-3’
	5’-TTCGAATGGGTCGGAAACCATCGTCATTACCCTGTTTAAACAGTACGGATACGGATGCCCA-3’
#4	5’-TTCGAATGGGTCGGAAACCATCGTCATTAC----------AGTACGGATACGGATGCCCA-3’
#5	5’-TTCGAATGGGTCGGAAACCATCGTCATTACCCTGTTTAAACAGTACGGATACGGATGCCCA-3’
	5’-TTCGAATGGGTCGGAAACCATCGTCATTACCCTGTTA--CAGTACGGATACGGATGCCCA-3’
	5’-TTCGAATGGGTCGGAAACCATCGTCATTACCCTGTTGTAAACAGTACGGATACGGATGCCCA-3’
	5’-TTCGAATGGGTCGGAAACCATCGTCATTACCCTGCTTAAACAGTACGGATACGGATGCCCA-3’
#6	5’-TTCGAATGGGTCGGAAACCATCGTCATTACCCTGT--AACAGTACGGATACGGATGCCCA-3’
#7	5’-TTCGAATGGGTCGGAAACCATCGTCATTACCCTGT--------ACGGATACGGATGCCCA-3’
#8	5’-TTCGAATGGGTCGGAAACCATCGTCATTACTCTGTTAAACAGTACGGATACGGATGCCCA-3’
#9	5’-TTCGAATGGGTCGGAAACCATCGTCATTACCCTGTTATAAACAGTACGGATACGGATGCCCA-3’
#10	5’-TTCGAATGGGTCGGAAACCATCGTCATTACCCTGTTGAAACAGTACGGATACGGATGCCCA-3’
	5’-TAAGCCTGTTGGAGAACATTC-(130)-ACAGTACGGATACGGATGCCCAGAGCTTCA-3’
	5’-TTCGAATGGGTCGGAAACCATCGTCATTACCCTGT--------ACGGATACGGATGCCCA-3’
	5’-TTCGAATGGGTCGGAAAC----------------------AGTACGGATACGGATGCCCA-3’
#11	5’-TTCGAATGGGTCGGAAACCATCGTCATTACTCTGTTAAACAGTACGGATACGGATGCCCA-3’
	5’-TTCGAATGGGTCGGAAACCATCGTCATTAC----------------------------CA-3’
#12	5’-TTCGAATGGGTCGGAAACCATCGTCATTACCCTGTGTAAACAGTACGGATACGGATGCCCA-3’
#13	5’-TTCGAATGGGTCGGAAACCATCGTCATTACCCTGTTA-ACAGTACGGATACGGATGCCCA-3’
	5’-TTCGAATGGGTCGGAAACCATCATCATTACTCTGTTACTCCTTTAAACAGTACGGATACGGATGCCCA-3’
#14	5’-TTCGAATGGGTCGGAAACCATCGTCATTACCCTGTT---CAGTACGGATACGGATGCCCA-3’
#15	5’-TTCGAATGGGTCGGAAACCATCGTCATTACCCTGTTCAAACAGTACGGATACGGATGCCCA-3’
#16	5’-TTCGAATGGGTCGGAAACCATCGTCATTACCCTGT---ACAGTACGGATACGGATGCCCA-3’
	5’-TTCGAATGGGTCGGAAACCATCGTCATTAC-----AT--ACAGTACGGATACGGATGCCCA-3’
#17	5’-TTCGAATGGGTCGGAAACCATCGTCATTACTCTGTTAAACAGTACGGATACGGATGCCCA-3’
	5’-TTCGAATGGGTCGGAAACCATCGTCATTACCCTGT--------ACGGATACGGATGCCCA-3’
#18	5’-TTCGAATGGGTCGGAAACCATCGTCATTACCCTGTTTAAACAGTACGGATACGGATGCCCA-3’
#19	5’-TTCGAATGGGTCGGAAACCATCGTCATTACCCTGTTTTTAAACAGTACGGATACGGATGCCCA-3’
	5’-TTCGAATGGGTCGGAAACCATCGTCCATTACCCTGTTAAACAGTACGGATACGGATGCCCA-3’
#20	5’-TTCGAATGGGTCGGAAACCATCGTCATTACCCTG---AACAGTACGGATACGGATGCCCA-3’
#21	5’-TTCGAATGGGTCGGAAACCATCGTCATTACCCTGT--------ACGGATACGGATGCCCA-3’
	5’-TTCGAATGGGTCGGAAACCATCGTCATTACCC--------AGTACGGATACGGATGCCCA-3’
#22	5’-TTCGAATGGGTCGGAAACCATCGTCATTACTTCTGTT-AACAGTACGGATACGGATGCCCA-3’
	5’-TTCGAATGGGTCGGAAACCATCGTCATTACCCTGTTAAAACAGTACGGATACGGATGCCCA-3’
#23	5’-TTCGAATGGGTCGGAAACCATCGTCATTACCCTGTTGAAACAGTACGGATACGGATGCCCA-3’
#24	5’-TTCGAATGGGTCGGAAACCATCGTCATTACCCTGTTAAGCAGTACGGATACGGATGCCCA-3’
#25	5’-TTCGAATGGGTCGGAAACCATCGTCATTAC-----TAAACAGTACGGATACGGATGCCCA-3’
	5’-TTCGAATGGGTCGGAAACCATCGTCATTACCCTGT---------CGGATACGGATGCCCA-3’
#26	5’-TTCGAATGGGTCGGAAACCATCGTCATTACTCTGTTAAACAGTACGGATACGGATGCCCA-3’
#27	5’-TTCGAATGGGTCGGAAACCATCGTCATTACCCCGTTAAACAGTACGGATACGGATGCCCA-3’
#28	5’-TTCGAATGGGTCGGAAACCATCGTCATTACCCTGTTAAACGGTACGGATACGGATGCCCA-3’
#29	5’-TTCGAATGGGTCGGAAGCCATCGTCATTACCCTGTTAAACAGTACGGATACGGATGCCCA-3’
#30	5’-TTCGAATGGGTCGGAAACCATCGTCATTACC-----AAACAGTACGGATACGGATGCCCA-3’
	5’-TTCGAATGGGTCGGAAACCATCGTCATTACCCTGTTTAAAACAGTACGGATACGGATGCCCA-3’
#31 (F0 V103I)	5’-TTCGAATGGGTCGGAAACCATCATCATTACTCTGTTAAACAGTACGGATACGGATGCCCA-3’
	5’-TTCGAATGGGTCGGAAACCATCATCATTACCCTGTTAAACAGTACGGATACGGATGCCCA-3’
B
WT	5’-CAACATGAAGGGGGCGATTACCTTGACCATCCTGATTGGAGTCTTTGTTGTCTGCTGGGC-3’
I251L	5’-CAACATGAAGGGGGCGATTACATTGACCATCCTGCTTGGAGTCTTTGTTGTCTGCTGGGC-3’
#1	5’-CAACATGAAGGGGGCGATTACCT----------GATTGGAGTCTTTGTTGTCTGCTGGGC-3’
#2	5’-CAACATGAAGGGGGCGATTA---TGACCATCCTGATTGGAGTCTTTGTTGTCTGCTGGGC-3’
#3 (F0 I251L)	5’-CAACATGAAGGGGGCGATTACATTGACCATCCTGCTTGGAGTCTTTGTTGTCTGCTGGGC-3’
